# Deep generative model for protein subcellular localization prediction

**DOI:** 10.1101/2024.10.29.620765

**Authors:** Guo-Hua Yuan, Jinzhe Li, Zejun Yang, Yao-Qi Chen, Zhonghang Yuan, Tao Chen, Wanli Ouyang, Nanqing Dong, Li Yang

## Abstract

Protein sequence determines not only its structure but also its subcellular localization. Although a series of artificial intelligence models have been reported to predict protein subcellular localization, most of them provide only textual outputs. Here, we present deepGPS, a <u>deep</u> <u>g</u>enerative model for <u>p</u>rotein <u>s</u>ubcellular localization prediction. After trained with both protein primary sequences and protein subcellular localization fluorescence images, deepGPS shows the ability to predict cytoplasmic and nuclear localizations by reporting both textual labels and generative images as outputs. In addition, deepGPS shows potential to be further extended for other types of subcellular localization prediction, even with limited input data volumes for training. Finally, an openGPS website (https://bits.fudan.edu.cn/opengps) is constructed to provide a public and convenient platform for protein subcellular localization prediction with the scientific community.
