## Supplementary Table S1 for "Deep generative model for protein subcellular localization prediction"

### Sheet: Sheet1
Table S1: Performance comparison of deepGPS and other published models on classification task
Method	Accuracy	Specificity	Sensitivity	F1 score	AUROC	AUPRC
DeepLoc	0.8253	0.7826	0.85	0.8607	0.7989	0.8209
MultiLoc2-LowRes	0.746	0.6521	0.8	0.8	0.7739	0.8017
deepGPS-single-2	0.7436	0.7451	0.7916	0.7954	0.7612	0.8384
